# Versatile and Portable Cas12a-mediated Detection of Antibiotic Resistance Markers

**DOI:** 10.1101/2024.11.14.623642

**Authors:** Maryhory Vargas-Reyes, Roberto Alcántara, Soraya Alfonsi, Katherin Peñaranda, Dezemona Petrelli, Roberto Spurio, Monica J. Pajuelo, Pohl Milon

**Author notes:** Correspondence: Pohl Milon; Roberto Alcántara.

## Abstract

Antibiotic-resistant bacteria are spreading in clinical, industrial, and environmental ecosystems. The spreading dynamics to and from the environment are unknown, largely due to the lack of appropriate (robust, fast, low-cost) analytical assays. In this study, we developed C12a, a versatile molecular toolbox to detect genetic markers of antibiotic resistance using CRISPR/Cas12a. Biochemical characterization show that the C12a toolbox can detect less than 100 attoMolar of pure DNA fragments from the *blaCTX-M15* and *floR* genes, conferring resistance to b-lactams and amphenicols, respectively important for human and veterinary uses. In microbiological assays, C12a detected less than 10^2^ CFU/mL and high concordance was observed if compared to antibiotic susceptibility tests, PCR, or to whole genome sequencing. Additionally, C12a confirmed a high prevalence of the integrase/integron system in *E. coli* isolates containing multiple antibiotic resistance genes (ARGs). The C12a toolbox shows equivalent detection performance in diverse laboratory settings, results redout (Fluorescence *vs* FLA) or input sample. Altogether, this work presents a comprehensive proof-of-concept, development description, and biochemical characterization of a collection of molecular tools to detect antibiotic resistance markers in a one health setup.
