## Supplementary Tables for "Versatile and Portable Cas12a-mediated Detection of Antibiotic Resistance Markers"

### Sheet: Table S1
Buffer Name	Purpose	Components
RPB 4X	Taq Pol Buffer	200 mM Tris-HCl (pH 8.4 25°C), 300 mM KCl, 12 mM MgCl2, 40% trehalose, 40 mM DTT, 0.4 mM EDTA, 1.6 mM dNTP mix
TBE 5X	Electrophoresis	445 mM Tris Base, 445 mM Boric Acid and 10 mM de EDTA
CRB1	CRISPR Reaction	10 mM TrisHcl – 50 mM NaCl - 100 ug/ul BSA
CRB2		CRB1X – 20 Mm MgCl2
LB	AST test	10 g triptone, 10 g Nacl, 5 g Yeast
LB agar		1 L LB and 15 g agar

### Sheet: Table S2
List of primers
Gene	Set	Orientation	Sequence	Amplicon size (bp)			Annealing temperature	Source
blaCTX-M-15	1	Forward	GCAAAAACTTGCCGAATTAGAG	241			56 °C	This study
		Reverse	CTTTTCCGCAATCGGATTATAG
	2	Forward	GCGCTACAGTACAGCGATAA	216			50 °C	Ramadan et al., 2019
		Reverse	TTTACCCAGCGTCAGATTCC
floR	1	Forward	GCGCAACGGCTTTCGTCATT	270			58 °C	Qian et al., 2021
		Reverse	GCATCGCCAGTATAGCCAAA
intI1	1	Forward	GGCTTCGTGATGCCTGCTT	146			59°C	Zhang et al., 2020
		Reverse	CATTCCTGGCCGTGGTTCT
List of crRNAs
Gene	Set	PAM	Sequence				Length	Source
blaCTX-M-15	crRNACTX-1	TTTA	TAATTTCTACTAAGTGTAGATACAGATTCGGTTCGCTTTCACTT				23	This study
	crRNACTX-2	TTTC	TAATTTCTACTAAGTGTAGATGTCTCCCAGCTGTCGGGCGAACG				23
floR	crRNAFLO-1	TTTA	TAATTTCTACTAAGTGTAGATTGCCAACCGTCCTGAGGGTGTCG				23
	crRNAFLO-2	TTTG	TAATTTCTACTAAGTGTAGATTCGCTTTCCGTCTACTTCAAGCA				23
intI1	crRNAINT1a	TTTG	TAATTTCTACTAAGTGTAGATAAGGCGCGCTGAAAGGTCTGGTCA				24
	crRNAINT1b	TTTG	TAATTTCTACTAAGTGTAGATCGCAGCACACGCATTCGACCGATC				24
	crRNAINT1c	TTTT	TAATTTCTACTAAGTGTAGATGCGCAGCACACGCATTCGACCGAT				24
crRNA repeat sequence is highlighted in red.

### Sheet: Table S3
Amplicon sequence obtained by SANGER sequency
Gene	Length	DNA sequence
blaCTX-M-15	184	CAGCGATAACGTGGCGATGAATAAGCTGATTGCTCACGTTGGCGGCCCGGCTAGCGTCACCGCGTTCGCCCGACAGCTGGGAGACGAAACGTTCCGTCTCGACCGTACCGAGCCGACGTTAAACACCGCCATTCCGGGCGATCCGCGTGATACCACTTCACCTCGGGCAATGGCGCAAACTCTG
floR	213	GTCATTGCGTCTCTGGGAGCAGCTTGGTCTTCAACTGCACCGGCCTTTGTCGCTTTCCGTCTACTTCAAGCAGTGGGCGCGTCGGCCATGCTGGTGGCGACGTTCGCGACGGTTCGCGACGTTTATGCCAACCGTCCTGAGGGTGTCGTCATCTACGGCCTTTTCAGTTCGATGCTGGCGTTCGTGCCTGCGCTCGGCCCTATCGCCGGAACA

### Sheet: Table S4
Code	Type of sample	NGS	Combined Disk Assay			CRISPR blaCTX-M-15 detection			Codebook	Description
			Δ CTX/CA (mm)	Δ CAZ/CA (mm)	ESBL producer				1	Presence
						Ratio	ARG		0	Absence
bla001	E.coli isolate	0	2.66667	0.666667	-	0.8	0		Δ CTX/CA	Difference of the halo inhibition size for cefotaxime with/without clavulanic acid
bla002	E.coli isolate	1	17.45	8.96667	+	9.1	1		Δ CAZ/CA	Difference of the halo inhibition size for ceftazidime with/without clavulanic acid
bla003	E.coli isolate	1	12.7667	4.93333	+	13.4	1
bla004	E.coli isolate	0	2.5	1.16667	+	0.9	0
bla005	E.coli isolate	1	12.3833	8.41667	+	12.8	1
bla006	E.coli isolate	1	15.2833	7.55	+	12.5	1
bla007	E.coli isolate	0	1.33333	0.833333	-	0.8	0
bla008	E.coli isolate	1	11.4667	5.96667	+	11.7	1
bla009	E.coli isolate	1	17.9	7.48333	+	12	1
bla010	E.coli isolate	0	2.63333	0.5	-	0.8	0
bla011	E.coli isolate	0	0.933333	1.83333	-	1	0
bla012	E.coli isolate	0	2	2	-	0.9	0
bla013	E.coli isolate	1	16.5833	7.66667	+	12.5	1
bla014	E.coli isolate	0	2.5	0.633333	-	0.8	0
bla015	E.coli isolate	0	0.8	0.5	-	0.9	0

### Sheet: Table S5
Code	Type of sample	NGS	MIC		CRISPR floR detection			Codebook	Description
								1	Presence
			MIC (µg/ml)	S/R	Ratio	ARG		0	Absence
flo001	E.coli isolate	1	>256	R	3.2	1		R	Resistant
flo002	E.coli isolate	1	128	R	3.5	1		S	Susceptible
flo003	E.coli isolate	0	8	S	0.9	0
flo004	E.coli isolate	0	16	S	0.8	0
flo005	E.coli isolate	1	128	R	2.4	1
flo006	E.coli isolate	1	>256	R	3.6	1
flo007	E.coli isolate	1	>256	R	3.7	1
flo008	E.coli isolate	1	128	R	3.3	1
flo009	E.coli isolate	1	>256	R	4	1
flo010	E.coli isolate	0	8	S	0.8	0
flo011	E.coli isolate	1	>256	R	4.2	1
flo012	E.coli isolate	1	>256	R	3.2	1
flo013	E.coli isolate	0	16	S	0.8	0
flo014	E.coli isolate	0	16	S	0.7	0
flo015	E.coli isolate	0	8	S	0.8	0
flo016	E.coli isolate	1	128	R	3.1	1
flo017	E.coli isolate	1	>256	R	3.6	1

### Sheet: Table_S6
Code	Type of sample	CRISPR		LFA			Codebook	Description
							1	Presence
		Ratio	ARG	Bands	ARG		0	Absence
Fbla1	Total DNA	6.1502	1	1	1
Fbla2	Total DNA	10.8818	1	1	1
Fbla3	Total DNA	1.3578	0	0	0
Fbla4	Total DNA	12.3658	1	1	1
Fbla5	Total DNA	12.1198	1	1	1
Fbla6	Total DNA	7.5304	1	1	1
Fbla7	Total DNA	0.9473	0	0	0
Fflo1	Total DNA	4.1612	1	1	1
Fflo2	Total DNA	5.0549	1	1	1
Fflo3	Total DNA	4.7667	1	1	1
Fflo4	Total DNA	4.3087	1	1	1
Fflo5	Total DNA	3.789	1	1	1
Fflo6	Total DNA	1.2556	0	0	0
Fflo7	Total DNA	4.2504	1	1	1

### Sheet: Table S7
Code	Out of Class 1 integron cassette array																			Within Class 1 Integron cassette array										MGE near Class 1 Integron
	aac	aad	aph	bla	cat	cml	dfrA	erm	floR	forn	fosA	lnu	mcr	mph	qac	qnr	sul	tet	ABC	aac	aad	ARR	bla	cat	cml	dfr	lnu	qac	sul	Insertion element	Transposons
bla002				blaCTXM15		cmlA				formA						qnrS1	sul2				aadA1					dfrA1		qacE
bla003				blaCTXM15		cmlA				formA						qnrS1
bla005				blaCTXM15		cmlA				formA						qnrS1, qnrB19	sul2				aadA1					dfrA1		qacE
bla006			aph(3)-la, aph(3)-Ib, aph(6)-Id	blaCTXM15, blaTEM176		cmlA				formA							sul2, sul3	tet(A)			aadA1, aadA2						lnu(F)			ISEc38	TnpR_TnAs1, TnpA_TnAs1
bla008	aac(6)-Ib.cr			blaCTXM15, blaOXA1	catB3	cmlA	dfrA14	erm(B)		formA				mph(A)
bla009	aac(3)-lID			blaCTXM15		cmlA		erm(B)		formA				mph(A)				tet(B)		aac(6')-Ib-cr	aadA5	ARR-3	blaOXA-1	catB3		dfrA17		qacE	sul1	IS6100
bla013				blaCTXM15		cmlA				formA						qnrS1
flo001	aac(3)-Iid			blaTEM176, blaCTXM65		cmlA	dfrA2		floR	formA	fosA						sul2, sul3	tet(A), tet(M)			aadA1, aadA2				cmlA1	dfrA12				IS1006, ISVsa3, ISAba33	TnpR_TnShes11, TnpA_TnEcO26
flo002	aac(3)-Iva		aph(4)-Ia	blaTEM1B, blaCTXM65		cmlA			floR	formA						qnrD1
flo005	aac(3)-IId		aph(6)-Id, aph(3)-Ib,	blaCTXM65, blaTEM1B		cmlA			floR	formA	fosA3			mph(A)				tet(A)	sitABC		aadA5					dfrA17		qacE	sul1	IS6100	TnpR_TnShess11
flo006			aph(6)-Id, aph(3)-Ib, aph(3)-Iia	blaTEM1B, blaCTXM55		cmlA			floR	formA	fosA2	Inu(G)					sul2	tet(A), tet(M)			aadA2					dfrA12
flo007	aac(3)-Iva		aph(4)-Ia	blaTEM1B, blaCTXM65		cmlA			floR	formA	fosA3						sul2	tet(A)			aadA5					dfrA17		qacE
flo008	aac(3)-Iid		aph(3)-Ia	blaCTXM65		cmlA			floR	formA	fosA3		mcr-1.1			qnrS1	sul2, sul3	tet(A)			aadA1					dfrA14	lnu(F)				TnpR_TnAs
flo009	aac(3)-IIA			blaCTXM27		cmlA			floR	formA	fosA3						sul3	tet(A)	sitABC		aadA1, aadA2				cmlA1
flo011	aac(3)-Iva		aph(4)-Ia	blaTEM1B, blaCTXM65		cmlA			floR	formA	fosA3						sul2	tet(A)
flo012	aac(3)-Via		aph(6)-Id, aph(3)-Ib, aph(3)-Iia	blaCMY2, blaCTXM55,blaTEM1B		cmlA			floR	formA	fosA3				qacE		sul1, sul2	tet(A)	sitABC
flo016	aac(3)-Iid	aadA2		blaTEM176, blaCTXM65		cmlA	dfrA2		floR	formA	fosA3	Inu(F)					sul2, sul3	tet(A), tet(M)			aadA1				cmlA1	dfrA12	lnu(F)			IS1006, ISVsa3	TnpR_TnShes11, TnpA_TnEcO26
flo017	aac(3)-Via		aph(3)Ib, aph(6)Id, aph(A)IIa	blaCMY2, blaCTXM55, blaTEM1B		cmlA			floR	formA	fosA3				qacE	qnrB19	sul1	tet(A)	sitABC

### Sheet: Table S7_Glossary
Summary ARG found
aac	aminoglycoside	antibiotic inactivation	3-N-acetyltransferase
aadA	aminoglycoside	antibiotic inactivation	nucleotidyltransferase
aph	aminoglycoside	antibiotic inactivation	3'-O-phosphotransferase
arr	rifamycin/macrolide	antibiotic inactivation	ribosyltransferase
bla	penam	antibiotic inactivation	beta-lactamase
cat	phenicols	antibiotic inactivation	acetyltransferase
cml/mdf	phenicols	antibiotic efflux	efflux pump
dfrA	trimethoprim	antibiotic target replacement	dihydrofolate reductase
erm	macrolide	antibiotic target alteration	methyltransferase
floR	phenicols	antibiotic efflux	efflux pump
fosA	fosfomycin	antibiotic inactivation	thiol transferase
lnu	lincosamide	antibiotic inactivation	nucleotidyltransferase
mcr	polymyxin	antibiotic target alteration	phosphoethanolamine transferase
mph	macrolide	antibiotic inactivation	phosphotransferase
qac	disinfectant	antibiotic efflux	efflux pump
qnr	quinolone	antibiotic target protection	structure mimic
sul	sulfonamide	antibiotic target replacement	dihydropteroate synthase
tet	tetracycline	antibiotic efflux	efflux pump
